# Co-cultivation of *Saccharomyces cerevisiae* strains combines advantages of different metabolic engineering strategies for improved ethanol yield

**DOI:** 10.1101/2023.07.04.547682

**Authors:** Aafke C.A. van Aalst, Igor S. van der Meulen, Mickel L.A. Jansen, Robert Mans, Jack T. Pronk

**Author notes:** Corresponding author: Jack Pronk.

## Abstract

Glycerol is the major organic byproduct of industrial ethanol production with the yeast *Saccharomyces cerevisiae*. Improved ethanol yields have been achieved with engineered *S. cerevisiae* strains in which heterologous pathways replace glycerol formation as the predominant mechanism for anaerobic re-oxidation of surplus NADH generated in biosynthetic reactions. Functional expression of heterologous phosphoribulokinase (PRK) and ribulose-1,5-bisphosphate carboxylase (RuBisCO) genes enables yeast cells to couple a net oxidation of NADH to the conversion of glucose to ethanol. In another strategy, NADH-dependent reduction of exogenous acetate to ethanol is enabled by introduction of a heterologous acetylating acetaldehyde dehydrogenase (A-ALD). This study explores potential advantages of co-cultivating engineered PRK-RuBisCO-based and A-ALD-based strains in anaerobic bioreactor batch cultures. Co-cultivation of these strains, which in monocultures showed reduced glycerol yields and improved ethanol yields, strongly reduced the formation of acetaldehyde and acetate, two byproducts that were formed in anaerobic monocultures of a PRK-RuBisCO-based strain. In addition, co-cultures on medium with low acetate-to-glucose ratios that mimicked those in industrial feedstocks completely removed acetate from the medium. Kinetics of co-cultivation processes and glycerol production could be optimized by tuning the relative inoculum sizes of the two strains. Co-cultivation of a PRK-RuBisCO strain with a *Δgpd1 Δgpd2* A-ALD strain, which was unable to grow in the absence of acetate and evolved for faster anaerobic growth in acetate-supplemented batch cultures, further reduced glycerol formation but led to extended fermentation times. These results demonstrate the potential of using defined consortia of engineered *S. cerevisiae* strains for high-yield, minimal-waste ethanol production.
