## Additional file 1 for "Co-cultivation of *Saccharomyces cerevisiae* strains combines advantages of different metabolic engineering strategies for improved ethanol yield"

### Sheet: READ ME
This file contains bioreactor batch data of anaerobic cultures of IME324 (reference strains), IMX2736 (Δgpd2, non-ox PPP↑, pDAN1-prk, 2x cbbm, GroES/GroEL) and a co-culture of IMX2736 and IMX2503 (Δgpd2 Δald6 EutE)
R1 and R2 indicate two independent duplicate cultures respectively
DW denotes dry weight measurements.
Dry weight determined for a specific sampling point was obtained by weighing the filter before and after addition of the cells and subsequent drying in the microwave.
The difference in weight is used to calculate the dry weight in g/L.
Reported dry weights at each sampling point were calculated based on the determined dry weight at specific sampling points, which ratio was used to convert the measured OD vaues into dry weight at the other time points.
Ethanol corrected was calculated by using the measured ethanol concentration and using the volume of the broth at that timepoint and the first-order evaporation rate constant of 0.008 h-1
Acetaldehyde is measured in the broth
Ratio of the co-cultures is calculated based on the reads corresponding to the SNP for IMX2736, IMX2503, IMS1247, at different locations
total batch time in the tab 'fermentation time' is calculated based on the CO2 measurements during the batch

### Sheet: batch 0 gL-1 acetate
IME324 R1														IME324 R2
time	OD	DW	glucose (mM)	ethanol (mM)	glycerol (mM)	acetate (mM)	acetaldehyde (mM)	volume broth (mL)	ethanol (mM) corrected for evaporation					time	OD	DW	glucose (mM)	ethanol (mM)	glycerol (mM)	acetate (mM)	acetaldehyde (mM)	volume broth (mL)	ethanol (mM) corrected for evaporation
0	0.401	0.0549184	272.634	12.3447	0.1828	0.111		1042.58	12.3447					0	0.409	0.057933	280.841	12.4957	0.1872	0.1008		1018.71	12.4957
4.58333	1.435	0.196528	265.534	24.5311	2.2151	0.4323		1031.47	25.1865					4.58333	1.365	0.193346	272.051	22.1676	1.9537	0.4083		1009.28	22.7973
6.08333	2.435	0.333482	258.266	35.069	3.9036	0.6788		1021.76	36.0744					6.08333	2.015	0.285415	266.273	30.4803	3.3099	0.5756		998.51	31.4263
7.5	4.075	0.558086	244.856	51.4198	6.4415	1.1947		1013.46	52.9088					7.5	3.35	0.474512	255.529	43.5781	5.428	0.9187		988.83	44.9485
8.75	6.35	0.83009	229.533	74.3338	9.8211	1.733		1003.85	76.4492					8.75	5.975	0.703904	244.992	61.7141	8.1931	1.5189		977.4	63.6231
9.66667	8.3	1.085	212.547	100.058	13.4834	2.15	0.228995	995	102.816					9.66667	7.3	0.86	229.806	82.7915	11.2705	1.8582	0.206633	967.99	85.2479
10.75	11.45	1.515	185.485	139.824	18.5257	2.7836	0.229179	963.16	143.662					10.75	9.85	1.255	207.218	115.936	15.7714	2.4269	0.232829	931.83	119.317
12	16.3	2.085	147.595	195.098	25.1325	3.3362	0.229144	928.58	200.739					12	13.7	1.775	174.07	164.658	21.9355	3.2124	0.240904	899.51	169.598
13.1667	19.95	2.74	103.508	258.761	31.71	3.4471	0.230509	894.03	266.771					13.1667	17.65	2.395	134.396	222.152	28.5881	3.5653	0.235757	864.78	229.179
14.4167	25.375	3.54	45.6727	341.85	38.7685	3.0278	0.222017	861.68	353.345					14.4167	22.3125	3.155	79.7859	304.918	36.551	3.4735	0.245729	832.97	315.109
15.4667	27.125	3.965	8.3169	399.211	43.0391	2.612	0.107726	829.03	414.46					15.75	26.25	3.895	21.6465	370	43.1513	3.0278	0.143645	798.06	384.702
IMX2736 R1														IMX2736 R2
time	OD	DW	glucose (mM)	ethanol (mM)	glycerol (mM)	acetate (mM)	acetaldehyde (mM)	volume broth (mL)	ethanol (mM) corrected for evaporation					time	OD	DW	glucose (mM)	ethanol (mM)	glycerol (mM)	acetate (mM)	acetaldehyde (mM)	volume broth (mL)	ethanol (mM) corrected for evaporation
0	0.345	0.0519095	287.106	12.5964	0.1813	0.0653		994.56	12.5964					0	0.338	0.0496275	277.157	11.8883	0.1011	0.0753		1032.91	11.8883
4.5	0.935	0.140682	282.527	18.7182	1.0365	0.1696		980.61	19.293					4.5	0.835	0.1226	273.558	17.2457	0.8502	0.2299		1020.69	17.7595
6.5	1.59	0.239235	277.411	25.6149	1.515	0.3726		968.98	26.5557					6.5	1.4	0.205558	269.679	23.2876	1.547	0.3435		1010.81	24.1222
8.25	2.86	0.430322	268.098	40.8698	3.1722	0.8828		958.6	42.2961					8.25	2.36	0.346511	260.182	35.4392	2.3706	0.7501		1001.37	36.6843
10	4.8125	0.7241	251.451	60.1254	3.0258	1.4727		951.43	62.2948					10	3.9	0.572625	250.66	51.5435	2.9465	1.201		992.51	53.4021
11.5833	7.725	0.89584	234.238	94.4383	4.2662	2.3533	0.906511	941.35	97.6476					11.5833	6.175	0.901069	234.375	77.685	3.9229	1.9779	0.735962	979.28	80.3793
12.8333	11.9	1.38	209.272	130.788	5.4558	3.4273	1.17876	930.76	135.208					12.8333	9.55	1.075	213.669	108.481	4.9461	2.8826	0.983629	968.27	112.137
14.1667	17.6	1.985	175.053	185.596	6.7187	4.6255	1.76886	900.94	191.888					14.1667	13.7	1.565	187.747	149.616	5.9519	3.9281	1.41677	935.76	154.743
15.5	20.15	2.695	121.466	269.198	8.8578	6.0166	3.0915	870.44	278.276					15.5	17.05	2.185	146.478	215.281	7.9398	5.3982	2.28455	906.16	222.556
16.5	26.7	3.27	75.4391	338.943	10.5432	6.8344	4.25504	837.72	350.925					16.5	22	2.66	108.194	271.985	9.0896	6.2904	3.17065	874.86	281.488
17.4167	28.6875	3.52074	39.0084	393.474	11.7092	7.3308		805.61	408.79					17.4167	24.5	3.3352	75.9914	322.213	10.2404	6.868		841.02	334.306
18.0833	33	4.05	10.0779	436.44	12.3582	7.8792	4.36439	796.43	454.535					18.5833	26.8125	3.65	28.5933	394.565	11.7785	7.6727	3.83508	831.87	410.679
IMS1247:IMX2736 1.3 R1														IMS1247:IMX2736 1.3 R2
										ratio IMS1247:IMX2736														ratio IMS1247:IMX2736
time	OD	DW	glucose (mM)	ethanol (mM)	glycerol (mM)	acetate (mM)	acetaldehyde (mM)	volume broth (mL)	ethanol (mM) corrected for evaporation	Chr11_331347	Chr15_912014	Chr7_30770		time	OD	DW	glucose (mM)	ethanol (mM)	glycerol (mM)	acetate (mM)	acetaldehyde (mM)	volume broth (mL)	ethanol (mM) corrected for evaporation	Chr11_331347	Chr15_912014	Chr7_30770
0	0.356	0.0526867	264.986	15.3322	0.1705	0.0502		1039.39	15.3322	1.33333	0.966942	1.67692		0	0.366	0.0506273	264.047	14.5601	0.18	0.127		1055.7	14.5601	1.33333	0.966942	1.67692
5	0.835	0.123577	261.99	18.1643	1.0075	0.1719		1025.77	18.8174					5	0.925	0.127952	257.754	17.0675	0.9203	0.2142		1046.18	17.6721
7	1.49	0.220514	256.62	29.022	1.3548	0.3074		1015.79	30.0467					7	1.34	0.185357	257.14	26.5535	1.2806	0.2603		1039.77	27.4938
8.75	2.635	0.38997	249.974	36.5907	2.0835	0.5949		1008.81	38.0707					8.75	2.165	0.299476	250.935	32.019	1.8228	0.4792		1031.32	33.3568
10.25	3.75	0.497976	237.198	50.8889	2.6243	0.8839		1002.45	52.8925					10.25	3.0875	0.427143	244.187	44.5812	2.184	0.7261		1024.67	46.3675
11.75	6.175	0.82	223.3	78.3419	3.4812	1.2599	0.331967	995.1	81.1247					11.75	4.9875	0.69	230.956	65.2521	2.9325	1.0518	0.264031	1016.96	67.6865
13	8.825	1.135	204.324	108.119	4.1555	1.6278	0.392736	959.52	111.874	0.244604	0.289062	0.295918		13	7.175	0.925	215.768	88.6632	3.5278	1.3566	0.37397	984.16	91.8795
14	11	1.41473	181.765	125.393	4.784	2.0292	0.620264	926.05	130.156					14	8.85	1.24592	197.247	100.436	4.0663	1.7103	0.418274	955.06	104.444	0.151515	0.443396	0.384615
15	13.7	1.935	154.925	187.25	5.8943	2.2642	0.995747	889.31	193.419					15	11.65	1.555	176.984	149.956	4.7946	1.9543	0.610957	919.36	155.054
16	17.2	2.42	122.689	239.306	6.7757	2.5132	1.6113	859.59	247.46					16	14.6	2.01	150.788	192.37	5.6635	2.1482	0.901359	887.52	199.01
17	20.4	2.97	82.3923	300.43	8.1549	2.7091	1.99054	828.69	311.19					17	18.55	2.49	117.272	246.209	6.6452	2.4076	1.26619	860.01	254.89
18	23.45	3.535	42.1191	364.316	9.1666	2.8525	2.39349	799.87	378.4					18	21.3	3.005	79.8121	302.985	7.6302	2.5427	1.79417	832.25	314.305
18.9167	25.2	3.79881	2.7291	426.044	9.922	3.0797	2.1628	769.84	443.892	0.347826	0.443396	0.366667		19.2833	26.6	3.75272	24.9739	389.901	8.9253	2.6578	1.94945	803.56	405.648	0.514019	0.566667	0.473118
IMX2503:IMX2736 1.1 R1														IMX2503:IMX2736 1.1 R2
										ratio IMX2503:IMX2736														ratio IMX2503:IMX2736
time	OD	DW	glucose (mM)	ethanol (mM)	glycerol (mM)	acetate (mM)	acetaldehyde (mM)	volume broth (mL)	ethanol (mM) corrected for evaporation	Chr11_331347	Chr15_912014			time	OD	DW	glucose (mM)	ethanol (mM)	glycerol (mM)	acetate (mM)	acetaldehyde (mM)	volume broth (mL)	ethanol (mM) corrected for evaporation	Chr11_331347	Chr15_912014
0	0.26	0.0346119	301.966	12.078	0.331	0.045		929.5	12.078	1.10667	1.07463			0	0.25	0.0329616	288.745	11.766	0.213	0.043		981.4	11.766	1.10667	1.07463
4.6	0.86	0.11414	298.47	18.097	1.1	0.102		916.9	18.7					4.6	0.72	0.0937283	285.843	16.181	0.865	0.075		968.6	16.71
6.9	1.65	0.217976	292.46	25.967	1.988	0.223		904.3	27.025					6.9	1.36	0.177862	280.777	22.752	1.567	0.18		957.2	23.661
8.7	3.13	0.379469	282.944	38.436	2.924	0.441		896.2	39.997					8.7	2.46	0.321653	274.69	32.038	2.349	0.387		948.5	33.351
10.3	4.6	0.558043	272.725	56.258	4.127	0.726		887.6	58.495					10.3	3.59	0.438618	265.918	45.118	3.272	0.787		938.6	46.951
11.8	7.46	0.905	254.096	85.873	5.816	1.083	0.23	877.4	89.082					11.8	5.48	0.67	252.761	66.306	4.545	1.134	0.164	928.7	68.859
13.3	10.78	1.30715	225.021	130.968	7.904	1.314	0.278	847.9	135.711	0.602041	0.686747			13.3	8.68	1.01016	233.168	96.653	6.123	1.54	0.202	898.8	100.295	0.548872	0.631206
14.3	12.85	1.81	202.815	166.553	9.471	1.43		776.6	172.956					14.3	11.25	1.31	214.592	121.361	7.286	1.735		889.3	126.064
15.4	18.05	2.34886	167.402	220.59	11.599	1.389	0.496	748.2	229.236					15.4	13.8	1.764	191.8	162.793	8.902	1.933	0.344	811.1	169.014
16.4	22.9	2.98	122.836	288.018	14.291	1.455	0.784	737.5	299.422					16.4	17.25	2.205	159.285	212.97	10.779	2.07	0.522	798.2	221.074
17.5	28.1	3.92	73.78	364.786	17.629	1.196	0.562	701.1	380.225					17.5	22	2.845	120.287	275.141	12.981	1.897	0.819	766.2	286.006
18.6	32.01	4.465	18.741	455.073	18.741	1.353	1.081	669	475.823	1.21429	1.3625			19.1	29.77	3.85	47.114	387.637	17.181	1.681	1.219	735.7	404.208	1.18033	1.1746

### Sheet: fermentation time
	50 g L-1 glucose
	total batch time (h)
	R1	R2
IME324	16.05	16
IMX2736	18.71	18.14
IMX2503:IMX2736 (1.1)	18.75	19.33
IMS1247:IMX2736 (1.3)	18.9	19.65
t
