## Additional file 2 for "Co-cultivation of *Saccharomyces cerevisiae* strains combines advantages of different metabolic engineering strategies for improved ethanol yield"

### Sheet: READ ME
This file contains bioreactor batch data of anaerobic cultures of IME324 (reference strain lacking PRK-RuBisCO bypass), IMX2503 (Δgpd2 Δald6 EutE), IMX2502 (Δgpd2, non-ox PPP↑, pDAN1-prk, 2x cbbm, GroES/GroEL, Δald6 EutE), IMX2723 (Δgpd2, non-ox PPP↑, pDAN1-prk-serendipity tag, 2x cbbm, GroES/GroEL, Δald6 EutE)
R1 and R2 indicate two independent duplicate cultures respectively
DW denotes dry weight measurements.
Dry weight determined for a specific sampling point was obtained by weighing the filter before and after addition of the cells and subsequent drying in the microwave.
The difference in weight is used to calculate the dry weight in g/L.
Reported dry weights at each sampling point were calculated based on the determined dry weight at specific sampling points, which ratio was used to convert the measured OD vaues into dry weight at the other time points.
Ethanol corrected was calculated by using the measured ethanol concentration and using the volume of the broth at that timepoint and the first-order evaporation rate constant of 0.008 h-1
Ratio of co-cultures calculated based on the reads corresponding to the SNP specific for IMX2736, IMX2503, IMS1247 at the indicated locations
total batch time in the tab 'fermentation time' is calculated based on the CO2 measurements during the batch

### Sheet: batch 0_3 gL-1 acetate
IMX2736 R1													IMX2736 R2
time	OD	DW	glucose (mM)	ethanol (mM)	glycerol (mM)	acetate (mM)	volume broth (mL)	ethanol (mM) corrected for evaporation					time	OD	DW	glucose (mM)	ethanol (mM)	glycerol (mM)	acetate (mM)	volume broth (mL)	ethanol (mM) corrected for evaporation
0	0.301	0.0360282	280.593	12.0018	0.3313	4.9995	1031.3	12.0018					0	0.329	0.0376392	282.378	12.3801	0.2865	5.0534	1001.6	12.3801
4.5	0.8875	0.106229	273.875	19.4973	1.0154	4.7321	1021.8	20.0522					4.5	0.8125	0.0929538	276.992	20.6064	1.0039	4.8836	989.1	21.2067
6.58333	2.245	0.268715	267.019	30.7311	1.4636	4.7394	1012.8	31.6993					6.58333	2.115	0.241966	268.523	31.7063	1.4871	4.8534	978.8	32.752
8.5	4.6	0.550597	253.131	51.2726	2.1521	4.9482	1002.5	52.8679					8.5	4.375	0.500521	256.615	52.5121	2.1213	5.1218	961.3	54.2294
10.25	7.5	0.96	230.924	88.1166	3.1742	5.4965	991.3	90.6962					10.25	7.45	0.94	233.949	88.193	3.1725	5.649	950.8	90.9463
11.6667	11.075	1.32562	203.987	130.962	4.3021	6.187	962.9	134.831					11.6667	11.075	1.26703	207.642	130.107	4.2488	6.3241	918.6	134.207
12.8333	15.45	1.885	171.952	181.596	5.4961	6.9419	951.1	186.998					12.8333	16.35	1.875	176.022	180.99	5.4781	7.1652	908.9	186.687
14.0833	20.2	2.485	129.926	248.105	7.216	7.5874	918.4	255.847					14.0833	21.05	2.515	133.096	248.376	7.0001	7.9968	879.2	256.515
15	24.3	3.08	87.886	315.287	8.9542	7.9707	887.7	325.356					15	23.4	3.075	91.4664	315.345	8.6037	8.6074	843.7	325.934
16.1667	26.25	3.59426	38.157	393.434	10.5335	8.5981	858.6	407.355					16.1667	27.25	3.62271	39.2883	398.229	10.5134	9.2759	813.3	412.913
17.0833	28.3125	3.87667	6.9845	439.323	11.3843	8.9566	848.1	456.844					17.0833	29.9375	3.98	6.4451	445.608	12.3223	9.6969	800.6	464.156
IMS1247 R1													IMS1247 R2
time	OD	DW	glucose (mM)	ethanol (mM)	glycerol (mM)	acetate (mM)	volume broth (mL)	ethanol (mM) corrected for evaporation					time	OD	DW	glucose (mM)	ethanol (mM)	glycerol (mM)	acetate (mM)	volume broth (mL)	ethanol (mM) corrected for evaporation
0	0.343	0.0338	279.095	11.4395	0.1854	4.9015	1035.3	11.4395					0	0.352	0.033331	273.952	11.5814	0.1489	4.8249	1020.8	11.5814
6.58333	1.405	0.1415	272.886	22.4206	0.1783	4.2445	1020.7	23.2942					6.58333	1.4225	0.131741	266.729	22.2032	0.1774	4.0763	1007.2	23.0865
8.83333	2.32	0.233	267.657	32.3532	0.1814	3.605	1008.8	33.7154					8.83333	2.395	0.227172	262.402	30.9696	0.2023	3.5664	994.5	32.3341
10.3333	3.288	0.336	261.785	41.5636	0.1936	3.0173	994.7	43.3717					10.3333	3.492	0.296441	256.923	40.3456	0.1676	3.0176	985.8	42.1442
12.1667	4.675	0.465	252.829	56.2372	0.2024	2.1404	975	58.7809					12.1667	4.5625	0.432931	247.843	54.1443	0.1718	2.2232	972.3	56.6555
13.3333	5.65	0.72	244.86	69.6516	0.1904	1.5566	961.8	72.8061					13.3333	5.3	0.66	241.136	66.3048	0.1761	1.6157	959.2	69.402
14.5833	7.075	0.81	236.982	83.3483	0.1879	0.9308	927.8	87.3273					14.5833	6.925	0.795	233.061	80.0941	0.1741	1.0549	925.6	83.9822
15.8333	8.025	0.965	228.618	97.7971	0.2058	0.4851	896.3	102.787					15.8333	7.7	0.94	224.756	93.9036	0.1934	0.5735	894.1	98.7647
17.3333	9.05	1.08	219.925	109.904	0.2221	0.1591	862.8	116.338					17.3333	8.65	1.075	215.878	108.963	0.202	0.2568	861	115.238
19.0833	9.775	1.215	212.832	120.5	0.2847	0	829.9	128.877					19.0833	9.775	1.175	208.966	117.869	0.2895	0.04	827.2	126.063
IMS1247:IMX2736 1.0 R1													IMS1247:IMX2736 1.0 R2
									ratio IMS1247:IMX2736													ratio IMS1247:IMX2736
time	OD	DW	glucose (mM)	ethanol (mM)	glycerol (mM)	acetate (mM)	volume broth (mL)	ethanol (mM) corrected for evaporation	Chr11_331347	Chr15_912014	Chr7_30770		time	OD	DW	glucose (mM)	ethanol (mM)	glycerol (mM)	acetate (mM)	volume broth (mL)	ethanol (mM) corrected for evaporation	Chr11_331347	Chr15_912014	Chr7_30770
0	0.4	0.0542482	281.733	12.8837	0.1674	4.7111	992.13	12.8837	1.16667	0.885714	0.941176		0	0.409	0.053835	281.342	12.5765	0.0625	5.1106	993.61	12.5765	1.16667	0.885714	0.941176
4.25	1.21	0.164101	276.832	20.3784	0.6475	4.5173	974.87	20.9584					4.25	1.2975	0.170785	277.526	20.828	0.6023	4.9088	974.85	21.4105
6.16667	2.2	0.298365	271.093	31.0621	0.9896	4.2293	956.35	32.0545					6.16667	2.275	0.299449	268.664	31.6905	0.7972	4.654	961.87	32.6916
8	3.8875	0.527225	259.055	46.8391	1.3884	4.085	944.22	48.4365					8	4.2375	0.557765	259.107	48.9157	1.2493	4.4946	946.06	50.5416
9.75	6.725	0.912048	239.982	77.7121	2.1018	3.7457	930.56	80.2465					9.75	7.5675	0.996079	239.444	79.8909	1.8621	4.0992	931.4	82.4849
11.3333	10.18	1.33	211.749	125.593	2.971	3.2471	917.4	129.531					11.3333	10.8	1.4	209.18	129.482	2.7798	3.651	919.83	133.518
12.5833	14.5	1.83	181.565	174.811	3.763	3.3054	882.93	180.45	0.707317	0.744444	0.653333		12.5833	15.6	1.95	177.716	181.953	3.613	2.8702	885.52	187.747	0.571429	0.825	0.701299
13.5833	18.2	2.375	145.563	227.004	4.5702	2.1381	821.31	234.6					13.5833	19.45	2.53	142.497	235.094	4.4419	2.2299	827.07	242.905
14.5	22.25	2.955	112.567	283.853	5.593	1.6396	790.48	293.819					14.5	23.45	3.045	107.146	294.089	5.5442	1.6391	795.55	304.339
15.3333	24.25	3.53	74.9256	341.954	6.5956	1.2442	756.48	354.677					15.3333	26.25	3.62	69.5705	352.235	6.7096	1.2251	764.56	365.303
16.75	30.625	4.445	10.9751	442.895	8.1572	0.8911	724.53	461.756	0.860759	0.886364	0.875		16.75	30.75	4.46	8.6207	446.384	7.9002	0.9935	729.66	465.654	1.06098	0.918605	1.06061
IMS1247:IMX2736 5.5 R1													IMS1247:IMX2736 5.5 R2
									ratio IMS1247:IMX2736													ratio IMS1247:IMX2736
time	OD	DW	glucose (mM)	ethanol (mM)	glycerol (mM)	acetate (mM)	volume broth (mL)	ethanol (mM) corrected for evaporation	Chr11_331347	Chr15_912014	Chr7_30770		time	OD	DW	glucose (mM)	ethanol (mM)	glycerol (mM)	acetate (mM)	volume broth (mL)	ethanol (mM) corrected for evaporation	Chr11_331347	Chr15_912014	Chr7_30770
0	0.413	0.0521167	278.573	12.4229	0.142	4.7957	1004.82	12.4229	4.44828	6.89474	5.17391		0	0.414	0.0531133	270.904	12.457	0.0443	4.6691	1013.57	12.457	4.44828	6.89474	5.17391
4.25	1.13	0.142595	273.732	19.6612	0.2538	4.4106	990.79	20.2117					4.25	1.0725	0.137594	265.527	18.4143	0.3449	4.3899	981.52	18.949
6.16667	2.015	0.254274	268.339	28.4551	0.5006	4.0768	977.66	29.3829					6.16667	1.745	0.223871	262.515	25.9836	0.4066	4.0708	962	26.8721
8	3.332	0.420467	260.09	41.7278	0.7068	3.6149	961.48	43.1909					8	2.89	0.370767	257.253	36.2534	0.6958	3.7882	945.48	37.6246
9.75	5.7875	0.730327	246.85	64.8724	1.0318	2.9783	947.93	67.1227					9.75	4.825	0.619014	244.567	55.196	0.9392	3.1995	931.93	57.2541
11.3333	8.4	1.06	225.257	99.8792	1.6575	2.057	935.2	103.245					11.3333	7.3	0.915	228.199	83.7206	1.4359	2.4662	919.2	86.7359
12.5833	11.424	1.435	205.205	132.494	2.1888	1.2859	903.1	137.146	1.56452	2.38462	2.28571		12.5833	9.696	0.949649	211.62	112.114	1.8152	1.787	883.82	116.237
13.75	15.3	1.87958	180.924	169.912	2.8218	0.7107	847.92	176.229					13.75	12.15	1.19	192.566	144.593	2.4641	1.1555	824.92	150.169	1.39726	1.20833	1.93478
14.75	16.85	2.07	157.582	207.645	3.7762	0.3983	838.4	215.763					14.9167	15.15	2.03	167.312	181.987	3.1584	0.6317	815.11	189.432
15.75	20.05	2.565	124.902	261.315	5.1897	0.2432	803.2	271.769					16	18.7	2.265	135.219	231.543	4.2161	0.3844	783.72	241.275
17	23.7	3.06	89.8205	313.798	6.5957	0.2175	772.75	327.973					17.25	22.2	2.77	104.387	280.801	5.7114	0.2504	752.52	293.937
18.25	25.95	3.95185	47.1622	379.377	8.3575	0.2349	740.89	398.23					18.25	24.35	3.12393	72.4774	330.16	7.2085	0.2616	721.13	346.684
19.4167	27.875	4.245	5.2238	444.266	9.593	0.2027	728.14	468.398	2.05	2.65625	1.52941		19.75	26.4375	3.98	17.5286	413.806	9.0364	0.2051	711.15	436.608
													20.0833	28	4.3803	7.0859	430.577	9.2609	0.2072	653.57	455.101	2.22	2.11628	1.41304
IMX2744 R1													IMX2744 R2
time	OD	DW	glucose (mM)	ethanol (mM)	glycerol (mM)	acetate (mM)	volume broth (mL)	ethanol (mM) corrected for evaporation					time	OD	DW	glucose (mM)	ethanol (mM)	glycerol (mM)	acetate (mM)	volume broth (mL)	ethanol (mM) corrected for evaporation
0	0.287	0.0381925	284.595	11.3194	0.0369	4.8366	988.5	11.3194					0	0.293	0.0411653	284.937	10.8536	0.0689	4.8813	978.3	10.8536
4.5	0.51	0.0678682	282.585	13.7999	0.0362	4.6839	976.8	14.2628					4.5	0.5085	0.0714421	283.29	13.3905	0.0643	4.7603	966.8	13.8419
6.58333	0.7725	0.1028	281.148	16.574	0.0636	4.4559	967.8	17.2984					6.58333	0.785	0.110289	281.712	16.1091	0.0602	4.5786	960.2	16.8165
8.5	1.1275	0.150042	278.985	20.568	0.0649	4.2794	956.5	21.5901					8.5	1.0725	0.150682	279.705	20.3697	0.0836	4.3281	950.4	21.3714
10.5833	1.74	0.23155	276.683	26.3935	0.0364	3.9455	946.3	27.8292					10.5833	1.64	0.230413	276.528	25.8822	0.08	3.9257	938.9	27.2944
12.8333	2.43	0.323372	270.197	37.4687	0.0249	3.3423	936.4	39.5182					12.8333	2.45	0.344215	270.464	36.6064	0.0839	3.3806	929	38.624
15	3.87	0.515	260.186	54.0697	0.0432	2.3628	923.4	56.9783					15	3.63	0.51	261.394	53.2984	0.0816	2.4339	919.2	56.1636
17.0833	4.74	0.769706	249.772	72.7911	0.0777	1.472	891.6	76.8854					17.0833	4.39	0.696888	250.272	72.6126	0.11	1.485	886.8	76.661
18.8333	5.45	0.885	237.767	91.7616	0.1195	0.6584	883.2	97.1601					18.8333	5.575	0.885	238.634	91.2293	0.1298	0.6831	876.5	96.5862
20.0833	8.4	0.97	231.927	102.642	0.1457	0.3265	854.2	109.178					20.0833	8.6	0.966667	231.089	101.838	0.1348	0.3411	847.5	108.334
21.3333	9.675	1.11723	225.426	110.677	0.1573	0.1796	809.1	118.532					21.3333	9.675	1.0875	226.203	110.733	0.1678	0.1987	803.5	118.552
23	8.55	0.987321	218.806	118.115	0.2899	0.1272	798.7	127.879					23	8.35	0.938566	219.788	119.487	0.3641	0.1074	794.3	129.238
30.0333	7.8	0.900714	205.051	127.787	1.4929	0	787.5	146.336					30.0333	7.8	0.876744	206.126	128.141	1.6404	0	786.1	146.754
IMX2503:IMX2736 0.8 R1													IMX2503:IMX2736 0.8 R2
									ratio IMX2503:IMX2736													ratio IMX2503:IMX2736
time	OD	DW	glucose (mM)	ethanol (mM)	glycerol (mM)	acetate (mM)	volume broth (mL)	ethanol (mM) corrected for evaporation	Chr11_331347	Chr15_912014			time	OD	DW	glucose (mM)	ethanol (mM)	glycerol (mM)	acetate (mM)	volume broth (mL)	ethanol (mM) corrected for evaporation	Chr11_331347	Chr15_912014
0	0.322	0.0376727	283.986	12.0808	0.3538	5.1573	1021.4	12.0808	0.727273	0.880952			0	0.296	0.039827	286.843	12.1607	0.2279	5.1828	1019.2	12.1607	0.727273	0.880952
4.41667	1.26	0.147415	277.594	17.704	0.919	4.852	1010.9	18.2245					4.41667	1.13	0.152042	279.473	16.571	0.9123	4.8382	1008.9	17.0741
6.91667	2.425	0.283715	266.575	35.1717	1.716	4.4642	999.7	36.2211					6.91667	2.58	0.347141	267.441	34.804	1.564	4.4448	998.6	35.8216
8.91667	6.0125	0.703438	251.052	61.893	2.649	3.9397	993.9	63.7237					8.91667	5.375	0.72321	254.727	54.361	2.437	3.8816	988.7	56.1001
10.4167	8.75	1.17	228.383	98.527	3.858	3.5324	985.1	101.335					10.4167	8.475	1.065	231.26	94.095	3.716	3.1757	978.7	96.7442
11.9167	13.8	1.61454	199.501	145.817	5.317	2.2697	955.2	150.16					11.9167	13.55	1.82316	199.692	142.48	5.0755	2.5141	952.8	146.619
13.25	16.15	2.385	153.369	219.345	7.601	1.1633	949.5	225.739	1.53125	0.964286			13.25	16.2	2.285	157.29	208.993	7.2484	1.5346	943.4	215.119	1.08696	1.43137
14.6667	26.75	3.315	95.6251	308.205	10.9594	0.6448	869.7	318.036					14.6667	24.25	3.19	103.919	288.307	10.6454	0.589	863.1	297.698
15.75	30.2	3.985	44.5421	388.622	14.646	0.3184	836.8	402.062					15.75	28.5	3.89	54.6849	373.613	14.04	0.3741	827.8	386.469
16.9167	31.8	4.59	1.4971	455.254	16.7779	0.8219	804.3	473.59	1.44286	1.8209			16.9167	34	4.46333	4.5541	450.404	16.5785	0.5499	800.5	468.063	1.71429	1.24638
IMX2503:IMX2736 1.4 R1													IMX2503:IMX2736 1.4 R2
									ratio IMX2503:IMX2736													ratio IMX2503:IMX2736
time	OD	DW	glucose (mM)	ethanol (mM)	glycerol (mM)	acetate (mM)	volume broth (mL)	ethanol (mM) corrected for evaporation	Chr11_331347	Chr15_912014			time	OD	DW	glucose (mM)	ethanol (mM)	glycerol (mM)	acetate (mM)	volume broth (mL)	ethanol (mM) corrected for evaporation	Chr11_331347	Chr15_912014
0	0.34	0.0405629	284.621	32.9591	0.2305	5.3104	990.06	32.9591	1.55072	1.28049			0	0.345	0.0457644	291.285	11.9511	0.1972	5.3029	980.83	11.9511	1.55072	1.28049
4.5	1.415	0.168813	285.363	41.6577	0.9407	5.0439	976.16	43.0336					4.5	1.35	0.179078	287.413	22.5638	0.8565	4.9352	968.75	23.2051
6.5	2.435	0.290502	277.432	54.7131	1.3346	4.6314	962.78	56.8898					6.5	2.665	0.353513	275.561	36.7856	1.3972	4.4698	956.72	37.9232
8.25	4.5875	0.547301	259.743	78.7924	2.1465	3.9162	947.62	81.9553					8.25	5.2375	0.694756	260.504	64.9799	2.6061	3.856	943.6	66.8724
10	7.35	0.876874	240.514	113.614	3.2227	3.0544	935.2	118.217					10	8.575	1.13748	236.1	104.873	3.8274	2.6967	931.3	108.042
11.5833	11.35	1.575	207.845	165.612	4.9644	1.6862	921.15	172.135					11.5833	12.7	1.765	198.592	165.303	5.9177	1.2612	919.98	170.332
12.8333	16.1	1.92077	176.036	217.738	6.904	0.7339	888.42	226.419	1.87097	2.35593			12.8333	17.55	2.36	159.765	223.534	8.3062	0.4205	887.28	230.754	1.68254	1.16667
13.8333	19.8	2.14	143.308	263.798	9.0845	0.3293	801.35	274.882					13.8333	21.65	2.955	124.529	276.602	11.6073	0.2645	815.55	286.275
14.8333	24.95	2.67	107.749	318.469	12.3452	0.2751	771.06	332.573					14.8333	25.9	3.56	84.9991	337.462	15.1891	0.2522	786.2	350.26
15.5	25.85	3.175	74.9459	356.106	14.858	0.3251	738.65	372.646					15.5	29.75	3.97342	52.9623	386.687	18.2342	0.2476	753.04	402.049
16.5	26.75	3.92566	30.8233	434.216	18.8069	0.3272	728.65	455.094					16.5	28.8125	4.49	11.6913	447.062	20.906	0.3074	741.68	466.92	2.84615	3.86364
17.4167	28.6875	4.21	2.8741	475.458	20.4587	0.3893	649.08	501.475	2.57576	2.5

### Sheet: fermentation time
	50 g L-1 glucose 5 mmol L-1 acetate
	total batch time (h)
	R1	R2
IME324	15.62	15.72
IMX2736	16.95	16.92
IMX2503	18.8	18.43
IMS1247	19.4	19.83
IMX2503:IMX2736 (1.4)	17.5	16.9
IMX2503:IMX2736 (0.8)	16.92	17.09
IMS1247:IMX2736 (5.5)	19.56	20.17
IMS1247:IMX2736 (1.0)	17.12	16.91
