## Additional file 3 for "Co-cultivation of *Saccharomyces cerevisiae* strains combines advantages of different metabolic engineering strategies for improved ethanol yield"

### Sheet: READ ME
This file contains bioreactor batch data of anaerobic cultures of IME324 (reference strain lacking PRK-RuBisCO bypass), IMX2503 (Δgpd2 Δald6 EutE), IMX2502 (Δgpd2, non-ox PPP↑, pDAN1-prk, 2x cbbm, GroES/GroEL, Δald6 EutE), IMX2723 (Δgpd2, non-ox PPP↑, pDAN1-prk-serendipity tag, 2x cbbm, GroES/GroEL, Δald6 EutE)
R1 and R2 indicate two independent duplicate cultures respectively
DW denotes dry weight measurements.
Dry weight determined for a specific sampling point was obtained by weighing the filter before and after addition of the cells and subsequent drying in the microwave.
The difference in weight is used to calculate the dry weight in g/L.
Reported dry weights at each sampling point were calculated based on the determined dry weight at specific sampling points, which ratio was used to convert the measured OD vaues into dry weight at the other time points.
Ethanol corrected was calculated by using the measured ethanol concentration and using the volume of the broth at that timepoint and the first-order evaporation rate constant of 0.008 h-1

### Sheet: batch 1 gL-1 acetate
IMS1247 R1												IMS1247 R2
time	OD	DW	glucose (mM)	ethanol (mM)	glycerol (mM)	acetate (mM)	volume broth (mL)	ethanol (mM) corrected for evaporation				time	OD	DW	glucose (mM)	ethanol (mM)	glycerol (mM)	acetate (mM)	volume broth (mL)	ethanol (mM) corrected for evaporation
0	0.2345	0.0288965	279.454	11.1419	1.1469	16.1509	1030.81	11.1419				0	0.2325	0.0282665	281.31	12.9569	1.5681	16.4051	1021.5	12.9569
5.08333	0.556	0.0685137	279.304	13.7545	1.1292	15.9368	1018.07	14.2517				5.08333	0.602	0.0731889	280.336	15.0952	1.1539	16.112	1006.33	15.6536
8	0.92	0.113368	275.694	18.0981	1.1608	15.5065	1006.02	18.9647				8	0.9325	0.11337	277.205	19.5289	1.1639	15.8321	992.87	20.4887
10.3333	1.78	0.219342	272.434	26.1691	1.1556	15.0726	993.12	27.4518				10.3333	1.75	0.212758	271.78	28.3286	1.1341	15.2404	981.13	29.7383
12.25	3.1375	0.386622	263.817	39.5163	1.1058	14.1677	982.42	41.3116				12.3333	3.125	0.379926	265.856	40.2912	1.1125	14.4352	969.47	42.2604
14.0833	4.96	0.59	252.416	61.6272	1.1145	12.8196	968.74	64.1881				14.0833	4.88	0.605	253.333	61.4133	1.1253	13.0503	956.72	64.1168
15.5833	7.4	0.911872	235.894	88.3639	1.1062	10.9507	936.04	91.8862				15.5833	7.625	0.927019	238.174	87.9019	1.2161	11.25	921.39	91.5419
16.75	10.25	1.26	214.301	123.788	1.1273	8.5296	923.41	128.383				16.75	10.85	1.245	217.569	123.435	1.1614	8.9876	907.01	128.146
17.9167	13.9	1.74	187.114	174.799	1.2223	5.3659	892.84	180.954				17.9167	13.9	1.74	189.566	171.293	1.1601	5.7466	874.47	177.52
19.0833	17.65	2.17494	154.28	229.218	1.2586	1.8773	864.91	237.553				19.0833	18.6	2.26132	158.71	222.902	0.9327	2.3289	843.08	231.343
20	21.45	2.62	132.17	265.769	1.2814	0.2417	850.13	276.239				20	22.1	2.675	134.858	265.94	1.3209	0.3952	830.57	276.508
IMX2744 R1												IMX2744 R2
time	OD	DW	glucose (mM)	ethanol (mM)	glycerol (mM)	acetate (mM)	volume broth (mL)	ethanol (mM) corrected for evaporation				time	OD	DW	glucose (mM)	ethanol (mM)	glycerol (mM)	acetate (mM)	volume broth (mL)	ethanol (mM) corrected for evaporation
0	0.2195	0.0242229	291.99	12.4143	0.09955	17.7443	963.7	12.4143				0	0.219	0.025564	286.956	11.9312	0.0729	16.9872	983.3	11.9312
10.3333	1.19	0.131322	284.791	22.3609	0.1213	16.5594	945.56	23.8524				10.3333	1.045	0.121984	283.161	20.8065	0.1302	16.5419	969.11	22.1826
12.3333	1.795	0.198087	281.689	30.2293	0.0716	16.2265	930.74	32.1658				12.3333	1.55	0.180933	279.161	27.4908	0.0877	16.0752	948.73	29.2656
14.3333	2.72	0.395	272.649	43.4852	0.0775	15.3948	910.86	46.0553				14.3333	2.328	0.37	272.981	38.5413	0.0995	15.4754	932.42	40.8729
15.9167	3.74	0.487461	266.462	56.8523	0.0845	14.6408	877.8	60.12				15.9167	2.96	0.470447	265.349	49.0677	0.1072	14.7992	896.8	51.9944
17.75	5.5625	0.725	252.491	81.8153	0.1304	13.1545	864.5	86.2415				17.75	4.675	0.58	255.685	67.8828	0.1004	13.7072	881.25	71.7658
19.25	7.34	0.979928	236.126	108.555	0.1456	11.7675	829.48	114.302				19.25	6.52	0.84	242.907	89.9912	0.1409	12.6442	843.19	94.9491
20.75	9.7	1.295	215.176	144.992	0.1331	9.8682	785.54	152.574				20.75	8.15	1.04	225.727	118.315	0.1807	11.0542	798.36	124.755
21.75	12.275	1.41604	199.179	171.723	0.1522	8.1091	744.99	180.918				21.75	10.2	1.3016	213.914	138.775	0.2647	9.8078	759.93	146.598
22.75	15.3	1.765	178.614	209.186	0.1687	6.1037	728.95	220.425				22.75	12.7	1.45	197.547	168.375	0.1818	8.1123	743.73	177.815
